# Developing a sensitive indoor air surveillance approach for nosocomial pathogens and antimicrobial resistance

**DOI:** 10.64898/2026.08.28.747720

**Authors:** Sophie Chen, Xenia Kostoulias, Parth Sharma, Chris Greening, Anton Peleg, Rachael Lappan

**Affiliations:** Department of Microbiology, Biomedicine Discovery Institute, Monash University, Clayton, Victoria, 3800, Australia; Department of Infectious Diseases, The Alfred Hospital and School of Translational Medicine, Monash University, Melbourne, Victoria, 3004, Australia; Centre to Impact AMR, Monash University, Clayton, Victoria, 3800, Australia

## Abstract

The role of bioaerosols in the transmission of pathogens and antimicrobial resistance (AMR) is of increasing clinical importance, particularly in settings housing vulnerable populations. Air filtration (e.g. HEPA filtration) and ventilation (e.g. minimum air changes per hour) measures are designed to restrict the airborne transmission of microorganisms. Despite these measures, airborne transmission remains a persistent issue in hospitals, workplaces, aged care, and schools, and is not typically assessed in routine surveillance for infection prevention. Here, we evaluated the efficacy of a high-volume air sampling approach to capture the indoor ‘aerobiome’, and investigated the potential for bioaerosols to mediate disease and AMR transmission in workplace and hospital settings. Our sampling approach demonstrates the benefits of simple decontamination procedures and personal protective equipment on the ability to distinguish genuine low biomass signals in air samples from blank controls, enabling reliable and sensitive microbial detection down to a limit of 69 bacterial cells/m^3^ of air. In a workplace bathroom setting, increased airborne biomass was strongly associated with human activity. This diminished significantly after a few hours of no activity, yet persisted in the indoor environment, with viable identical bacterial strains recovered from bioaerosols and bathroom surfaces across months of sampling. Applying our approach in a hospital ward, air samples from occupied patient rooms were not distinguishable from blank controls and contained negligible fungal and bacterial content, with only trace contributions from human occupancy. Our findings indicate that air filtration measures in this ward are effective at minimising airborne risks, but periodic testing of high-risk areas may be valuable in indoor settings with greater human traffic and may contribute key information to outbreak investigations.
