## Supplementary File 2 for "Developing a sensitive indoor air surveillance approach for nosocomial pathogens and antimicrobial resistance"

### Sheet: 2.1 Air filter isolates
Organism (1st match)	Score	Organism (2nd match)	Score	Assigned source
Enterococcus faecalis	2.37	Enterococcus faecalis	2.29	Gut
Staphylococcus warneri	1.97	Staphylococcus warneri	1.95	Skin
Staphylococcus hominis	2.22	Staphylococcus hominis	2.19	Skin
Staphylococcus capitis	2.19	Staphylococcus capitis	2.14	Skin
Bacillus thuringiensis	2.03	Bacillus mycoides	2	Environment
Corynebacterium simulans	2.21	Corynebacterium simulans	2.14	Skin
Staphylococcus epidermidis	2.2	Staphylococcus epidermidis	2.19	Skin
Paenibacillus barengoltzii	2.18	Paenibacillus barengoltzii	2.15	Environment
Pantoea septica	2.17	Pantoea septica	2.1	Environment
Enterococcus casseliflavus	1.97	Enterococcus casseliflavus	1.95	Gut
Bacillus cereus	2.19	Bacillus cereus	2.19	Environment
Staphylococcus epidermidis	2.11	Staphylococcus epidermidis	2.08	Skin
Staphylococcus epidermidis	2.14	Staphylococcus epidermidis	2.13	Skin
Staphylococcus pasteuri	1.98	Staphylococcus pasteuri	1.92	Skin
Cytobacillus firmus	2.06	Cytobacillus oceanisediminis	2.02	Environment
Staphylococcus cohnii	2.01	not reliable identification	1.56	Skin
Bacillus cereus	2.01	Bacillus cereus	2	Environment
Priestia megaterium	2.36	Priestia megaterium	2.19	Environment
Paenibacillus pabuli	1.75	Paenibacillus amylolyticus	1.71	Environment
Staphylococcus saprophyticus	2.15	Staphylococcus saprophyticus	2.1	Gut
Peribacillus simplex	1.86	not reliable identification	1.64	Environment
Moraxella osloensis	1.79	Moraxella osloensis	1.77	Environment
Bacillus cereus	2.01	Bacillus cytotoxicus	1.81	Gut
Bacillus cereus	1.97	Bacillus thuringiensis	1.96	Gut
Rhodotorula mucilaginosa	2.25	Rhodotorula mucilaginosa	2.21	Environment
Micrococcus luteus	2.07	Micrococcus luteus	1.98	Environment
Micrococcus luteus	2.05	Micrococcus luteus	2.05	Environment
Priestia megaterium	2.32	Priestia megaterium	2.2	Environment
Staphylococcus saprophyticus	2.21	Staphylococcus saprophyticus	2.1	Gut
Pseudomonas graminis	2.26	Pseudomonas graminis	2.22	Environment
Staphylococcus succinus	2.04	Staphylococcus succinus	1.91	Environment
Staphylococcus saprophyticus	2.16	Staphylococcus saprophyticus	2.15	Gut
Mixta calida	1.98	Mixta calida	1.84	Environment
Pseudomonas oryzihabitans	1.87	Pseudomonas oryzihabitans	1.85	Environment
Staphylococcus saprophyticus	1.96	Staphylococcus saprophyticus	1.96	Gut
Pseudomonas oryzihabitans	2.04	Pseudomonas oryzihabitans	1.98	Environment
Pantoea septica	2.48	Pantoea septica	2.42	Environment
Enterococcus casseliflavus	2.34	Enterococcus casseliflavus	2.13	Gut
Staphylococcus xylosus	2.32	Staphylococcus xylosus	2.11	Skin
Pantoea agglomerans	2.18	Pantoea agglomerans	2.15	Environment
Staphylococcus succinus	2.16	Staphylococcus succinus	2.05	Environment
Priestia megaterium	2.01	Priestia megaterium	1.87	Environment
Staphylococcus haemolyticus	2.32	Staphylococcus haemolyticus	2.16	Skin
Staphylococcus saprophyticus	2.13	Staphylococcus saprophyticus	1.99	Gut
Niallia circulans	2.37	Niallia circulans	2.24	Environment
Bacillus licheniformis	2.2	Bacillus licheniformis	2.11	Environment
Bacillus thuringiensis	2.09	Bacillus cereus	1.99	Environment
Pseudomonas putida	2.22	Pseudomonas putida	2.21	Environment
Bacillus subtilis	2.15	Bacillus subtilis	2.03	Environment
Bacillus cereus	2.34	Bacillus cereus	2.03	Environment
Bacillus cereus	1.89	Bacillus cereus	1.79	Environment
Staphylococcus epidermidis	2.06	Staphylococcus epidermidis	2.03	Skin
Priestia megaterium	2.15	Priestia megaterium	2.06	Environment
Bacillus subtilis	2.14	Bacillus subtilis	2.13	Environment
Pseudomonas stutzeri	2.24	Pseudomonas stutzeri	2.22	Environment
Priestia flexa	2.26	Priestia flexa	2.11	Environment
Pseudomonas oryzihabitans	1.99	Pseudomonas oryzihabitans	1.93	Environment
Staphylococcus epidermidis	2.07	Staphylococcus epidermidis	2.04	Skin
Bacillus subtilis	2.21	Bacillus subtilis	2.14	Environment
Staphylococcus xylosus	2.06	Staphylococcus xylosus	2.03	Skin
Staphylococcus epidermidis	2.1	Staphylococcus epidermidis	2.08	Skin

### Sheet: 2.2 Toilet flush isolates
Organism (1st match)	Score	Organism (2nd match)	Score	Assigned source
Staphylococcus haemolyticus	2.18	Staphylococcus haemolyticus	1.95	Gut
Micrococcus sp[3]	2.34	Micrococcus sp[3]	2.34	Environment
Staphylococcus epidermidis	2.17	Staphylococcus epidermidis	2.16	Skin
Staphylococcus epidermidis	2.15	Staphylococcus epidermidis	2.1	Skin
Staphylococcus epidermidis	2.16	Staphylococcus epidermidis	2.1	Skin
Streptococcus salivarius	2.12	Streptococcus salivarius	2.08	Oral
Micrococcus luteus	2.32	Micrococcus luteus	2.16	Environment
Micrococcus sp[3]	2.24	Micrococcus sp[3]	2.2	Environment
Micrococcus luteus	2.36	Micrococcus luteus	2.24	Environment
Staphylococcus epidermidis	2.07	Staphylococcus epidermidis	1.92	Skin
Micrococcus sp[3]	2.4	Micrococcus sp[3]	2.2	Environment
Brevundimonas diminuta	1.94	Brevundimonas diminuta	1.92	Environment
Brevundimonas diminuta	1.95	Brevundimonas diminuta	1.8	Environment
Micrococcus luteus	2.33	Micrococcus luteus	2.29	Environment
Brevundimonas diminuta	2.02	Brevundimonas diminuta	1.9	Environment
Acinetobacter baumannii	2.39	Acinetobacter baumannii	2.32	Pathogen
Rothia kristinae	2.3	Rothia kristinae	2.27	Skin
Rothia kristinae	2.33	Rothia kristinae	2.18	Skin
Enterococcus faecalis	2.42	Enterococcus faecalis	2.33	Gut
Enterococcus faecalis	2.33	Enterococcus faecalis	2.31	Gut
Micrococcus luteus	2.33	Micrococcus luteus	2.3	Environment
Micrococcus sp[3]	2.31	Micrococcus sp[3]	2.25	Environment
Staphylococcus saprophyticus	1.96	Staphylococcus saprophyticus	1.93	Gut
Staphylococcus warneri	1.92	Staphylococcus warneri	1.87	Skin
Staphylococcus epidermidis	2.18	Staphylococcus epidermidis	2.01	Skin
Brevundimonas diminuta	1.95	Brevundimonas diminuta	1.93	Environment
Dermacoccus nishinomiyaensis	1.93	Dermacoccus nishinomiyaensis	1.84	Skin
Kocuria palustris	1.78	Kocuria palustris	1.76	Environment
Microbacterium esteraromaticum	2.32			Environment
Janibacter melonis	2.25	Janibacter melonis	2.16	Environment
Massilia timonae	1.83	Massilia timonae	1.76	Environment
Rhodotorula mucilaginosa	2.17	Rhodotorula mucilaginosa	2.13	Environment
Chryseobacterium hominis	1.97	Chryseobacterium hominis	1.9	Environment
Staphylococcus hominis	2.31	Staphylococcus hominis	2.2	Skin
Kocuria rhizophila	2.28	Kocuria rhizophila	2.19	Environment
Staphylococcus haemolyticus	2.38	Staphylococcus haemolyticus	2.18	Gut
Roseomonas mucosa	1.82	Roseomonas mucosa	1.74	Environment
Staphylococcus haemolyticus	2.41	Staphylococcus haemolyticus	2.24	Gut
Rhodotorula mucilaginosa	2.21	Rhodotorula mucilaginosa	2.16	Environment
Staphylococcus epidermidis	2.28	Staphylococcus epidermidis	2.19	Skin
Staphylococcus warneri	2.07	Staphylococcus warneri	2	Skin

### Sheet: 2.3 Parallel sampling isolates
Site	Organism (1st match)	Score	Organism (2nd match)	Score	Assigned source
Mirror	Staphylococcus pasteuri	2.06	Staphylococcus pasteuri	1.99	Environment
Mirror	Staphylococcus argenteus	2.25	Staphylococcus argenteus	2.15	Pathogen
Mirror	Staphylococcus pasteuri	2.14	Staphylococcus pasteuri	1.85	Environment
Mirror	Staphylococcus warneri	1.82	Staphylococcus warneri	1.8	Skin
Sink	Staphylococcus warneri	2	Staphylococcus warneri	1.97	Skin
Sink	Staphylococcus warneri	1.81	Staphylococcus warneri	1.75	Skin
Sink	Staphylococcus pasteuri	1.86	Staphylococcus pasteuri	1.83	Environment
Sink	Staphylococcus warneri	2.11	Staphylococcus warneri	2.03	Skin
Sink	Bacillus mycoides	1.81	Bacillus cereus	1.72	Environment
Sink	Bacillus mycoides	2.02	Bacillus thuringiensis	2	Environment
Sink	Staphylococcus warneri	1.93	Staphylococcus warneri	1.92	Skin
Sink	Staphylococcus saprophyticus	2.14	Staphylococcus saprophyticus	2.12	Gut
Filter	Bacillus cereus	2.03	Bacillus pseudomycoides	1.98	Environment
Filter	Bacillus thuringiensis	2.12	Bacillus cereus	2.11	Environment
Filter	Bacillus subtilis	2.11	Bacillus subtilis	2.08	Environment
Filter	Staphylococcus epidermidis	2.16	Staphylococcus epidermidis	2.07	Skin
Filter	Bacillus pumilus	2.21	Bacillus pumilus	1.8	Environment
Filter	Staphylococcus epidermidis	2.07	Staphylococcus epidermidis	2.04	Skin
Filter	Micrococcus luteus	2.18	Micrococcus luteus	2.17	Environment
Filter	Staphylococcus warneri	2.22	Staphylococcus warneri	2.18	Skin
Filter	Staphylococcus haemolyticus	2.33	Staphylococcus borealis	2.01	Skin
Lid	Staphylococcus argenteus	2.32	Staphylococcus argenteus	2.1	Pathogen
Lid	Staphylococcus argenteus	2.26	Staphylococcus argenteus	2.11	Pathogen
Lid	Pantoea septica	2.44	Pantoea septica	2.43	Environment

### Sheet: 2.4 SCCmec typing
Isolate	Order of predicted SCCmec elements on chromosome	SCCmec type
	[ccr class] [mec class] [mecA] [IS]
F4*	[IS1272] [mecA] [ccrC1] [5C2] [ccrB1] [ccrA1] [IS1272]	Resembles Type V (5C2)
F3	[IS1272] [ccrC1] [mecA] [5C2&5] [IS1272]	Resembles Type V (5C2)
T5*	[IS1272] [mecA] [ccrC1] [5C2] [ccrB1] [ccrA1] [IS1272]	Resembles Type V (5C2)
T6	[IS1272] [ccrB4] [IS1272] [ccrC1] [IS1272] [mecA] [IS1272]	None
T7	[ccrB4] [IS1272] [mecA] [IS1272] [ccrC1] [IS1272] [5C2&5] [IS1272] [mecI] [mecR1] [mecA] [IS1272]	Resembles Type V (5C2)
* denotes separately-retrieved isolates of the same strain.
